# An improved workflow for the quantification of orthohantavirus infection using automated imaging and flow cytometry

**DOI:** 10.1101/2023.12.21.572760

**Authors:** Laura Menke, Christian Sieben

**Affiliations:** Nanoscale Infection Biology, Helmholtz Centre for Infection Research, Braunschweig, Germany; Institute of Genetics, Technische Universität Braunschweig, Spielmannstr. 7, Braunschweig 38106, Germany

**Keywords:** orthohantavirus, virus quantification, imaging, bunyavirales

## Abstract

Determination of the infectious titer is a central requirement when working with pathogenic viruses. The plaque or focus assay is commonly used but a labor- and time-consuming approach to determine the infectious titer of orthohantavirus samples. We have developed an optimized virus quantification approach that relies on the fluorescence-based detection of the orthohantavirus nucleocapsid protein (N) in infected cells with high sensitivity. We present the use of flow cytometry but highlight fluorescence microscopy in combination with automated data analysis as an attractive alternative to increase the information retrieved from an infection experiment. Additionally, we offer an open-source software equipped with a user-friendly graphical interface, eliminating the necessity for advanced programming skills.
