## Supplementary Software for "An improved workflow for the quantification of orthohantavirus infection using automated imaging and flow cytometry": exemplaryDATA-for-program-testing_CP.csv

Count_Cell_1	Count_Cell_2	Count_Nucleus	Count_Virus_1	Count_Virus_2	Count_Virus_3	FileName_DAPI	FileName_Phalloidin	FileName_TXRED	ImageNumber
259.0	253.0	259.0	3.0	2.0	2.0	2023-05-17_Vero_NEGATIV_48h_well-B_20x_000_C=2.tif	2023-05-17_Vero_NEGATIV_48h_well-B_20x_000_C=0.tif	2023-05-17_Vero_NEGATIV_48h_well-B_20x_000_C=1.tif	1
267.0	258.0	267.0	3.0	3.0	3.0	2023-05-17_Vero_NEGATIV_48h_well-B_20x_001_C=2.tif	2023-05-17_Vero_NEGATIV_48h_well-B_20x_001_C=0.tif	2023-05-17_Vero_NEGATIV_48h_well-B_20x_001_C=1.tif	2
560.0	548.0	560.0	1519.0	1433.0	201.0	2023-05-17_Vero_PUUV-V_48h_well-A_20x_000_C=2.tif	2023-05-17_Vero_PUUV-V_48h_well-A_20x_000_C=0.tif	2023-05-17_Vero_PUUV-V_48h_well-A_20x_000_C=1.tif	3
534.0	518.0	534.0	1441.0	1363.0	204.0	2023-05-17_Vero_PUUV-V_48h_well-A_20x_001_C=2.tif	2023-05-17_Vero_PUUV-V_48h_well-A_20x_001_C=0.tif	2023-05-17_Vero_PUUV-V_48h_well-A_20x_001_C=1.tif	4
532.0	530.0	532.0	1606.0	1505.0	228.0	2023-05-17_Vero_PUUV-V_48h_well-A_20x_002_C=2.tif	2023-05-17_Vero_PUUV-V_48h_well-A_20x_002_C=0.tif	2023-05-17_Vero_PUUV-V_48h_well-A_20x_002_C=1.tif	5
591.0	542.0	591.0	1507.0	1276.0	207.0	2023-05-17_Vero_PUUV-V_48h_well-A_20x_003_C=2.tif	2023-05-17_Vero_PUUV-V_48h_well-A_20x_003_C=0.tif	2023-05-17_Vero_PUUV-V_48h_well-A_20x_003_C=1.tif	6
684.0	621.0	684.0	1585.0	1475.0	215.0	2023-05-17_Vero_PUUV-V_48h_well-A_20x_004_C=2.tif	2023-05-17_Vero_PUUV-V_48h_well-A_20x_004_C=0.tif	2023-05-17_Vero_PUUV-V_48h_well-A_20x_004_C=1.tif	7
250.0	236.0	250.0	2070.0	1904.0	133.0	2023-05-17_Vero_TULV-M_48h_well-A_20x_000_C=2.tif	2023-05-17_Vero_TULV-M_48h_well-A_20x_000_C=0.tif	2023-05-17_Vero_TULV-M_48h_well-A_20x_000_C=1.tif	8
171.0	139.0	171.0	946.0	631.0	68.0	2023-05-17_Vero_TULV-M_48h_well-A_20x_001_C=2.tif	2023-05-17_Vero_TULV-M_48h_well-A_20x_001_C=0.tif	2023-05-17_Vero_TULV-M_48h_well-A_20x_001_C=1.tif	9
296.0	287.0	296.0	1674.0	1629.0	157.0	2023-05-17_Vero_TULV-M_48h_well-A_20x_002_C=2.tif	2023-05-17_Vero_TULV-M_48h_well-A_20x_002_C=0.tif	2023-05-17_Vero_TULV-M_48h_well-A_20x_002_C=1.tif	10
261.0	246.0	261.0	1643.0	1537.0	127.0	2023-05-17_Vero_TULV-M_48h_well-A_20x_003_C=2.tif	2023-05-17_Vero_TULV-M_48h_well-A_20x_003_C=0.tif	2023-05-17_Vero_TULV-M_48h_well-A_20x_003_C=1.tif	11
310.0	302.0	310.0	2213.0	2029.0	156.0	2023-05-17_Vero_TULV-M_48h_well-A_20x_004_C=2.tif	2023-05-17_Vero_TULV-M_48h_well-A_20x_004_C=0.tif	2023-05-17_Vero_TULV-M_48h_well-A_20x_004_C=1.tif	12
