## Supplementary Software for "An improved workflow for the quantification of orthohantavirus infection using automated imaging and flow cytometry": exemplaryDATA-for-program-testing_NisElementsData.xlsx

### Sheet: Field Meas.
Item	Source	FieldID	BinaryID	ND.T	ND.M	ND.Z	NumberObjects	BinaryAreaFraction	BinaryArea [µm²]	MeanIntensity	SumIntensity	MeanCY5_LM	MeanTXRED1_LM	MeanDAPI1_LM	MeanRatio	MeanCa2+	MeanCorrFRET	MeanFRETEff	MeanTitration
1	2023-05-17_Vero_NEGATIV_48h_well-B_20x_.nd2	1	2023-05-17_Vero_TULV-M_48h_well-A_20x_002 (mask_Nucleus)	N/A	N/A	N/A	289	0.192	85101.1	30415.5	24505517948	11166.8	605.63	30415.5	N/A	N/A	N/A	N/A	N/A
2	2023-05-17_Vero_NEGATIV_48h_well-B_20x_.nd2	1	2023-05-17_Vero_TULV-M_48h_well-A_20x_002 (watershed)	N/A	N/A	N/A	340	0.976	431546	7691.63	31425204623	11810.8	551.15	7691.63	N/A	N/A	N/A	N/A	N/A
3	2023-05-17_Vero_NEGATIV_48h_well-B_20x_.nd2	1	2023-05-17_Vero_TULV-M_48h_well-A_20x_002 (Cell_with_Nucleus)	N/A	N/A	N/A	290	0.93	411392	7980.54	31082929521	12074.9	558.73	7980.54	N/A	N/A	N/A	N/A	N/A
4	2023-05-17_Vero_NEGATIV_48h_well-B_20x_.nd2	1	2023-05-17_Vero_TULV-M_48h_well-A_20x_002 (Virus_positive_Cells)	N/A	N/A	N/A	3	0.017	7421.53	6152.4	432286399	12938.8	633.4	6152.4	N/A	N/A	N/A	N/A	N/A
5	2023-05-17_Vero_NEGATIV_48h_well-B_20x_001.nd2	2	2023-05-17_Vero_TULV-M_48h_well-A_20x_002 (mask_Nucleus)	N/A	N/A	N/A	290	0.227	100403	37666.9	35804730118	13224.9	708.85	37666.9	N/A	N/A	N/A	N/A	N/A
6	2023-05-17_Vero_NEGATIV_48h_well-B_20x_001.nd2	2	2023-05-17_Vero_TULV-M_48h_well-A_20x_002 (watershed)	N/A	N/A	N/A	345	0.975	431247	11211.5	45774210993	13506.3	592.32	11211.5	N/A	N/A	N/A	N/A	N/A
7	2023-05-17_Vero_NEGATIV_48h_well-B_20x_001.nd2	2	2023-05-17_Vero_TULV-M_48h_well-A_20x_002 (Cell_with_Nucleus)	N/A	N/A	N/A	289	0.942	416613	11513.4	45412026747	13700.2	598.46	11513.4	N/A	N/A	N/A	N/A	N/A
8	2023-05-17_Vero_NEGATIV_48h_well-B_20x_001.nd2	2	2023-05-17_Vero_TULV-M_48h_well-A_20x_002 (Virus_positive_Cells)	N/A	N/A	N/A	3	0.011	5058.17	12342.8	591073519	14948.1	2037.78	12342.8	N/A	N/A	N/A	N/A	N/A
9	2023-05-17_Vero_PUUV-V_48h_well-A_20x_.nd2	3	2023-05-17_Vero_TULV-M_48h_well-A_20x_002 (mask_Nucleus)	N/A	N/A	N/A	597	0.334	147795	22117	30947122583	14583.4	1539.28	22117	N/A	N/A	N/A	N/A	N/A
10	2023-05-17_Vero_PUUV-V_48h_well-A_20x_.nd2	3	2023-05-17_Vero_TULV-M_48h_well-A_20x_002 (watershed)	N/A	N/A	N/A	603	0.965	426724	9706.06	39212389209	15621.2	1308.47	9706.06	N/A	N/A	N/A	N/A	N/A
11	2023-05-17_Vero_PUUV-V_48h_well-A_20x_.nd2	3	2023-05-17_Vero_TULV-M_48h_well-A_20x_002 (Cell_with_Nucleus)	N/A	N/A	N/A	589	0.965	426634	9707.73	39210894172	15622.9	1308.61	9707.73	N/A	N/A	N/A	N/A	N/A
12	2023-05-17_Vero_PUUV-V_48h_well-A_20x_.nd2	3	2023-05-17_Vero_TULV-M_48h_well-A_20x_002 (Virus_positive_Cells)	N/A	N/A	N/A	215	0.36	159113	10205.7	15373808974	16379.5	1905.17	10205.7	N/A	N/A	N/A	N/A	N/A
13	2023-05-17_Vero_PUUV-V_48h_well-A_20x_001.nd2	4	2023-05-17_Vero_TULV-M_48h_well-A_20x_002 (mask_Nucleus)	N/A	N/A	N/A	565	0.319	141085	22696.8	30316557889	13127.7	1570.25	22696.8	N/A	N/A	N/A	N/A	N/A
14	2023-05-17_Vero_PUUV-V_48h_well-A_20x_001.nd2	4	2023-05-17_Vero_TULV-M_48h_well-A_20x_002 (watershed)	N/A	N/A	N/A	568	0.966	427115	9491.18	38379416932	14292.7	1304.57	9491.18	N/A	N/A	N/A	N/A	N/A
15	2023-05-17_Vero_PUUV-V_48h_well-A_20x_001.nd2	4	2023-05-17_Vero_TULV-M_48h_well-A_20x_002 (Cell_with_Nucleus)	N/A	N/A	N/A	555	0.966	427069	9491.95	38378429698	14293.7	1304.64	9491.95	N/A	N/A	N/A	N/A	N/A
16	2023-05-17_Vero_PUUV-V_48h_well-A_20x_001.nd2	4	2023-05-17_Vero_TULV-M_48h_well-A_20x_002 (Virus_positive_Cells)	N/A	N/A	N/A	194	0.348	153852	9856.51	14356898523	14688.4	1997.38	9856.51	N/A	N/A	N/A	N/A	N/A
17	2023-05-17_Vero_PUUV-V_48h_well-A_20x_002.nd2	5	2023-05-17_Vero_TULV-M_48h_well-A_20x_002 (mask_Nucleus)	N/A	N/A	N/A	582	0.31	136931	24219.2	31397390152	11688.6	1638.54	24219.2	N/A	N/A	N/A	N/A	N/A
18	2023-05-17_Vero_PUUV-V_48h_well-A_20x_002.nd2	5	2023-05-17_Vero_TULV-M_48h_well-A_20x_002 (watershed)	N/A	N/A	N/A	597	0.966	427016	9645.85	38995801476	13014.8	1435.7	9645.85	N/A	N/A	N/A	N/A	N/A
19	2023-05-17_Vero_PUUV-V_48h_well-A_20x_002.nd2	5	2023-05-17_Vero_TULV-M_48h_well-A_20x_002 (Cell_with_Nucleus)	N/A	N/A	N/A	578	0.965	426619	9653.06	38988648197	13021.1	1436.38	9653.06	N/A	N/A	N/A	N/A	N/A
20	2023-05-17_Vero_PUUV-V_48h_well-A_20x_002.nd2	5	2023-05-17_Vero_TULV-M_48h_well-A_20x_002 (Virus_positive_Cells)	N/A	N/A	N/A	241	0.413	182660	9937.07	17184408916	13395.5	2144.12	9937.07	N/A	N/A	N/A	N/A	N/A
21	2023-05-17_Vero_PUUV-V_48h_well-A_20x_003.nd2	6	2023-05-17_Vero_TULV-M_48h_well-A_20x_002 (mask_Nucleus)	N/A	N/A	N/A	745	0.297	131452	16886.2	21015077102	12318.2	1453.77	16886.2	N/A	N/A	N/A	N/A	N/A
22	2023-05-17_Vero_PUUV-V_48h_well-A_20x_003.nd2	6	2023-05-17_Vero_TULV-M_48h_well-A_20x_002 (watershed)	N/A	N/A	N/A	762	0.962	425301	6591.91	26542426293	13097.9	1255.33	6591.91	N/A	N/A	N/A	N/A	N/A
23	2023-05-17_Vero_PUUV-V_48h_well-A_20x_003.nd2	6	2023-05-17_Vero_TULV-M_48h_well-A_20x_002 (Cell_with_Nucleus)	N/A	N/A	N/A	743	0.961	424944	6595.93	26536320722	13103.1	1255.82	6595.93	N/A	N/A	N/A	N/A	N/A
24	2023-05-17_Vero_PUUV-V_48h_well-A_20x_003.nd2	6	2023-05-17_Vero_TULV-M_48h_well-A_20x_002 (Virus_positive_Cells)	N/A	N/A	N/A	256	0.318	140747	7109.76	9473886545	13844.8	2014.97	7109.76	N/A	N/A	N/A	N/A	N/A
25	2023-05-17_Vero_PUUV-V_48h_well-A_20x_004.nd2	7	2023-05-17_Vero_TULV-M_48h_well-A_20x_002 (mask_Nucleus)	N/A	N/A	N/A	726	0.282	124865	9804.46	11590340585	11614.3	1245.44	9804.46	N/A	N/A	N/A	N/A	N/A
26	2023-05-17_Vero_PUUV-V_48h_well-A_20x_004.nd2	7	2023-05-17_Vero_TULV-M_48h_well-A_20x_002 (watershed)	N/A	N/A	N/A	753	0.96	424258	4047.07	16255647512	12292	1133.68	4047.07	N/A	N/A	N/A	N/A	N/A
27	2023-05-17_Vero_PUUV-V_48h_well-A_20x_004.nd2	7	2023-05-17_Vero_TULV-M_48h_well-A_20x_002 (Cell_with_Nucleus)	N/A	N/A	N/A	720	0.958	423783	4050.62	16251680361	12298.9	1134.21	4050.62	N/A	N/A	N/A	N/A	N/A
28	2023-05-17_Vero_PUUV-V_48h_well-A_20x_004.nd2	7	2023-05-17_Vero_TULV-M_48h_well-A_20x_002 (Virus_positive_Cells)	N/A	N/A	N/A	241	0.346	152835	4308.8	6234651554	12851.5	1644.93	4308.8	N/A	N/A	N/A	N/A	N/A
29	2023-05-17_Vero_TULV-M_48h_well-A_20x_.nd2	8	2023-05-17_Vero_TULV-M_48h_well-A_20x_002 (mask_Nucleus)	N/A	N/A	N/A	281	0.173	76440.7	20592.7	14902920329	9968.16	832.59	20592.7	N/A	N/A	N/A	N/A	N/A
30	2023-05-17_Vero_TULV-M_48h_well-A_20x_.nd2	8	2023-05-17_Vero_TULV-M_48h_well-A_20x_002 (watershed)	N/A	N/A	N/A	359	0.975	431325	5094.5	20803617111	10238.6	825.78	5094.5	N/A	N/A	N/A	N/A	N/A
31	2023-05-17_Vero_TULV-M_48h_well-A_20x_.nd2	8	2023-05-17_Vero_TULV-M_48h_well-A_20x_002 (Cell_with_Nucleus)	N/A	N/A	N/A	283	0.867	383382	5545.16	20126999268	10990.9	875.04	5545.16	N/A	N/A	N/A	N/A	N/A
32	2023-05-17_Vero_TULV-M_48h_well-A_20x_.nd2	8	2023-05-17_Vero_TULV-M_48h_well-A_20x_002 (Virus_positive_Cells)	N/A	N/A	N/A	165	0.534	235932	5384.57	12027400610	10911.8	1064.8	5384.57	N/A	N/A	N/A	N/A	N/A
33	2023-05-17_Vero_TULV-M_48h_well-A_20x_001.nd2	9	2023-05-17_Vero_TULV-M_48h_well-A_20x_002 (mask_Nucleus)	N/A	N/A	N/A	189	0.106	46804.1	14767.4	6543680937	8373.32	705.12	14767.4	N/A	N/A	N/A	N/A	N/A
34	2023-05-17_Vero_TULV-M_48h_well-A_20x_001.nd2	9	2023-05-17_Vero_TULV-M_48h_well-A_20x_002 (watershed)	N/A	N/A	N/A	344	0.977	432009	2764.27	11305943301	7152.35	606.85	2764.27	N/A	N/A	N/A	N/A	N/A
35	2023-05-17_Vero_TULV-M_48h_well-A_20x_001.nd2	9	2023-05-17_Vero_TULV-M_48h_well-A_20x_002 (Cell_with_Nucleus)	N/A	N/A	N/A	190	0.634	280366	3656.46	9705551955	9360.16	717.7	3656.46	N/A	N/A	N/A	N/A	N/A
36	2023-05-17_Vero_TULV-M_48h_well-A_20x_001.nd2	9	2023-05-17_Vero_TULV-M_48h_well-A_20x_002 (Virus_positive_Cells)	N/A	N/A	N/A	100	0.337	149108	3721.89	5254101958	9397.26	876.79	3721.89	N/A	N/A	N/A	N/A	N/A
37	2023-05-17_Vero_TULV-M_48h_well-A_20x_002.nd2	10	2023-05-17_Vero_TULV-M_48h_well-A_20x_002 (mask_Nucleus)	N/A	N/A	N/A	321	0.202	89381.8	30612.7	25904990369	11132.5	937.96	30612.7	N/A	N/A	N/A	N/A	N/A
38	2023-05-17_Vero_TULV-M_48h_well-A_20x_002.nd2	10	2023-05-17_Vero_TULV-M_48h_well-A_20x_002 (watershed)	N/A	N/A	N/A	425	0.974	430447	8200.19	33417759687	11368.1	827.11	8200.19	N/A	N/A	N/A	N/A	N/A
39	2023-05-17_Vero_TULV-M_48h_well-A_20x_002.nd2	10	2023-05-17_Vero_TULV-M_48h_well-A_20x_002 (Cell_with_Nucleus)	N/A	N/A	N/A	320	0.86	380268	9023.98	32487844249	12159.1	881.56	9023.98	N/A	N/A	N/A	N/A	N/A
40	2023-05-17_Vero_TULV-M_48h_well-A_20x_002.nd2	10	2023-05-17_Vero_TULV-M_48h_well-A_20x_002 (Virus_positive_Cells)	N/A	N/A	N/A	191	0.544	240314	8958.63	20382358702	11969.4	1047.16	8958.63	N/A	N/A	N/A	N/A	N/A
41	2023-05-17_Vero_TULV-M_48h_well-A_20x_003.nd2	11	2023-05-17_Vero_TULV-M_48h_well-A_20x_002 (mask_Nucleus)	N/A	N/A	N/A	285	0.199	87823.2	30236.2	25140263273	10846.5	937.12	30236.2	N/A	N/A	N/A	N/A	N/A
42	2023-05-17_Vero_TULV-M_48h_well-A_20x_003.nd2	11	2023-05-17_Vero_TULV-M_48h_well-A_20x_002 (watershed)	N/A	N/A	N/A	343	0.977	431813	8013.01	32758541790	10855.5	848.61	8013.01	N/A	N/A	N/A	N/A	N/A
43	2023-05-17_Vero_TULV-M_48h_well-A_20x_003.nd2	11	2023-05-17_Vero_TULV-M_48h_well-A_20x_002 (Cell_with_Nucleus)	N/A	N/A	N/A	283	0.864	382011	8794.38	31806350572	11722.6	906.92	8794.38	N/A	N/A	N/A	N/A	N/A
44	2023-05-17_Vero_TULV-M_48h_well-A_20x_003.nd2	11	2023-05-17_Vero_TULV-M_48h_well-A_20x_002 (Virus_positive_Cells)	N/A	N/A	N/A	163	0.504	222927	8785.15	18541546358	11808	1144.4	8785.15	N/A	N/A	N/A	N/A	N/A
45	2023-05-17_Vero_TULV-M_48h_well-A_20x_004.nd2	12	2023-05-17_Vero_TULV-M_48h_well-A_20x_002 (mask_Nucleus)	N/A	N/A	N/A	341	0.209	92212.6	30623.1	26734560279	11267.6	904.62	30623.1	N/A	N/A	N/A	N/A	N/A
46	2023-05-17_Vero_TULV-M_48h_well-A_20x_004.nd2	12	2023-05-17_Vero_TULV-M_48h_well-A_20x_002 (watershed)	N/A	N/A	N/A	374	0.975	430902	8375.93	34170002197	12512.7	900.16	8375.93	N/A	N/A	N/A	N/A	N/A
47	2023-05-17_Vero_TULV-M_48h_well-A_20x_004.nd2	12	2023-05-17_Vero_TULV-M_48h_well-A_20x_002 (Cell_with_Nucleus)	N/A	N/A	N/A	339	0.959	423889	8483.03	34043678637	12582	907.63	8483.03	N/A	N/A	N/A	N/A	N/A
48	2023-05-17_Vero_TULV-M_48h_well-A_20x_004.nd2	12	2023-05-17_Vero_TULV-M_48h_well-A_20x_002 (Virus_positive_Cells)	N/A	N/A	N/A	175	0.52	229715	8349.75	18159170738	12627.5	1169.53	8349.75	N/A	N/A	N/A	N/A	N/A
Feature	Mean	St.Dev	Minimum	Maximum
NumberObjects	378.13	202.27	3	762
BinaryAreaFraction	0.617	0.341	0.011	0.977
BinaryArea [µm²]	272847	150589	5058.17	432009
MeanIntensity	11897.5	8351.66	2764.27	37666.9
SumIntensity	2.4081e+10	1.17709e+10	432286399	45774210993
MeanCY5_LM	12328.4	1821.65	7152.35	16379.5
MeanTXRED1_LM	1129.9	426.34	551.15	2144.12
MeanDAPI1_LM	11897.5	8351.66	2764.27	37666.9
MeanRatio	N/A	N/A	N/A	N/A
MeanCa2+	N/A	N/A	N/A	N/A
MeanCorrFRET	N/A	N/A	N/A	N/A
MeanFRETEff	N/A	N/A	N/A	N/A
MeanTitration	N/A	N/A	N/A	N/A
